# Programs, Origins, and Niches of Immunomodulatory Myeloid Cells in Gliomas

**DOI:** 10.1101/2023.10.24.563466

**Authors:** Tyler E. Miller, Chadi A. El Farran, Charles P. Couturier, Zeyu Chen, Joshua P. D’Antonio, Julia Verga, Martin A. Villanueva, L. Nicolas Gonzalez Castro, Yuzhou Evelyn Tong, Tariq Al Saadi, Andrew N. Chiocca, David S. Fischer, Dieter Henrik Heiland, Jennifer L. Guerriero, Kevin Petrecca, Mario L. Suva, Alex K. Shalek, Bradley E. Bernstein

## Abstract

Gliomas are incurable malignancies notable for an immunosuppressive microenvironment with abundant myeloid cells whose immunomodulatory properties remain poorly defined. Here, utilizing scRNA-seq data for 183,062 myeloid cells from 85 human tumors, we discover that nearly all glioma-associated myeloid cells express at least one of four immunomodulatory activity programs: Scavenger Immunosuppressive, C1Q Immunosuppressive, CXCR4 Inflammatory, and IL1B Inflammatory. All four programs are present in IDH1 mutant and wild-type gliomas and are expressed in macrophages, monocytes, and microglia whether of blood or resident myeloid cell origins. Integrating our scRNA-seq data with mitochondrial DNA-based lineage tracing, spatial transcriptomics, and organoid explant systems that model peripheral monocyte infiltration, we show that these programs are driven by microenvironmental cues and therapies rather than myeloid cell type, origin, or mutation status. The C1Q Immunosuppressive program is driven by routinely administered dexamethasone. The Scavenger Immunosuppressive program includes ligands with established roles in T-cell suppression, is induced in hypoxic regions, and is associated with immunotherapy resistance. Both immunosuppressive programs are less prevalent in lower-grade gliomas, which are instead enriched for the CXCR4 Inflammatory program. Our study provides a framework to understand immunomodulatory myeloid cells in glioma, and a foundation to develop more effective immunotherapies.
