## Supplemental Table 1 for "Programs, Origins, and Niches of Immunomodulatory Myeloid Cells in Gliomas"

### Sheet: Metadata and Avg program score
Patient_ID	Diagnosis	Grade	Recurrence_Status	Age	Sex	Tumor Location	IDH Status	IDH_mutation	MGMT Methylation	Steroid Use	Steroid Daily Dose	Technology	Cohort	Total_Malignant	Total_Myeloid	Total_Oligo	Total_Vasculature	Total_Tcells	Total_Other_Immune	Total_Cycling	Myeloid_Microglia	Myeloid_Complement	Myeloid_Neutrophil	Myeloid_Scavenger	Myeloid_G2-M	Myeloid_IFN	Myeloid_IL1B	Myeloid_cDC	Myeloid_G1-S	Myeloid_Hypoxia	Myeloid_RHOB	Myeloid_HS-UPR	Myeloid_Macrophage	Myeloid_Monocyte	Cancer_NPC	Cancer_AC	Cancer_MES2	Cancer_MES1	Cancer_OPC	Tcell_Treg	Tcell_Proliferating	Tcell_Memory-like	Tcell_Terminal_Effector
BWH10	Glioblastoma	4	Primary	72	M	R Parietal	WT		Methylated	Yes	16	SeqWell	MGB	0.618863	0.344828	0.000966806	0.00494145	0.029219	0.000107423	0.00107423	0.140836	0.195221	0.0095817	0.067226	0.0176625	0.0192508	0.335128	0.0337357	0.0421919	0.0118671	0.0482596	0.0339041	0.0334839	0.0116513	0.0774562	0.298637	0.171486	0.391298	0.0611233	0.156251	0.0851057	0.32576	0.432883
BWH11	Glioblastoma	4	Primary	48	M	L Temporal	WT		Unmethylated		0	SeqWell	MGB	0.191494	0.591124	0	0.0195192	0.197041	0.000821862	0	0.0251846	0.140884	0.00269504	0.141894	0.0264764	0.012325	0.00214114	0.0643333	0.0230085	0.0120895	0.0096504	0.0269234	0.0860062	0.426388	0.0263084	0.304818	0.148693	0.498473	0.0217078	0.402948	0.0417315	0.488171	0.0671495
BWH14	Oligodendroglioma	3	Primary	29	F	L Frontal	Mut	R132H	Methylated	No	0	SeqWell	MGB	0.85888	0.0782108	0.0197489	0.0299503	0.0128172	0.000130787	0.000261575	0.307261	0.0176673	0.0714544	0.0172088	0.00490233	0.0099712	0.13971	0.0224951	0.017213	0.0131772	0.263258	0.0244707	0.0614531	0.0297578	0.096634	0.04013	0.00834463	0.0139532	0.840938	0.227412	0.0429377	0.480431	0.249219
BWH27	Glioblastoma	4	Recurrent	47	M	R Temporal	WT		Unmethylated	No	0	SeqWell	MGB	0.499346	0.211482	0.083088	0.0850507	0.115963	0.000490677	0.00457965	0.168306	0.0448474	0.00693722	0.0136434	0.0111125	0.0328111	0.342862	0.053361	0.0269994	0.0112716	0.184138	0.0280268	0.0415167	0.0341661	0.445199	0.0405612	0.0249081	0.0508095	0.438522	0.109193	0.0845597	0.571602	0.234645
MGH112	Glioblastoma	4	Recurrent	76	M	L Parietal	WT		Unmethylated	No	0	SeqWell	MGB	0.0452131	0.142993	0.492714	0.0100776	0.306278	0.00272368	0	0.0676771	0.13437	0.238708	0.0306219	0.0143696	0.082658	0.0827605	0.0509202	0.0200504	0.0124834	0.0981488	0.0241741	0.0878242	0.0552343	0.321179	0.249851	0.0452136	0.05383	0.329927	0.12692	0.0609962	0.678681	0.133404
MGH1202	Glioblastoma	4	Primary	57	F	R Temporal	WT		Unmethylated	Yes	16	SeqWell	MGB	0.133231	0.549095	0.16057	0.0654601	0.0885637	0.00308048	0	0.0474277	0.349707	0.120654	0.037889	0.00709929	0.00543509	0.145771	0.0274051	0.0112057	0.0357487	0.0473043	0.00433768	0.115932	0.044083	0.163461	0.344925	0.0541028	0.0504339	0.387077	0.155329	0.0568236	0.538094	0.249754
MGH235	Glioblastoma	4	Recurrent	56	M	R Temporal	WT		Unmethylated	Yes	16	SeqWell	MGB	0.769568	0.206657	0	0	0.0234089	0.000365764	0	0.0622401	0.129343	0.00253678	0.156791	0.0223237	0.0269605	0.285654	0.0313809	0.0357652	0.109672	0.0530213	0.0151727	0.0229171	0.0462224	0.0364053	0.253274	0.466612	0.231154	0.0125544	0.156364	0.090954	0.448852	0.30383
MGH237	Glioblastoma	4	Primary	54	M	R Parietal	WT		Unmethylated	Yes	8	SeqWell	MGB	0.786902	0.137474	0.00623701	0.0506757	0.0129938	0.0031185	0.00259875	0.0198195	0.0411727	0.0108815	0.250407	0.0267249	0.0125877	0.102428	0.0508508	0.046773	0.208117	0.011074	0.0514112	0.0652587	0.102494	0.25421	0.1566	0.405169	0.116769	0.0672518	0.13754	0.0966758	0.633855	0.131929
MGH240	Astrocytoma	4	Primary	46	M	L frontal	Mut	R132H	Methylated	No	0	SeqWell	MGB	0.236419	0.285666	0.0274722	0.0167541	0.357647	0.0755909	0.000451289	0.0397722	0.0823	0.0723196	0.0112498	0.00770588	0.0335365	0.149621	0.0697656	0.0161753	0.0107715	0.441024	0.00958493	0.0124028	0.0437709	0.6975	0.0671368	0.0127823	0.0127092	0.209872	0.087747	0.0202138	0.844114	0.0479254
MGH245	Glioblastoma	4	Primary	64	F	L Frontal	WT		Unmethylated	Yes	16	SeqWell	MGB	0.507273	0.175777	0	0.0500048	0.264949	0.00190132	9.51e-05	0.0991782	0.138535	0.0899654	0.0948947	0.014637	0.0148137	0.126121	0.0572136	0.0384143	0.12941	0.0235672	0.0283586	0.0425022	0.102389	0.0270152	0.0758241	0.095271	0.782811	0.0190782	0.142787	0.0576948	0.705387	0.0941309
MGH250	Astrocytoma	2	Primary	30	M	L Frontal	Mut	R132H		No	0	SeqWell	MGB	0	0.849343	0.0535895	0.0111223	0.0849343	0.00101112	0	0.163658	0.00642631	0.560235	0.00450543	0.00467346	0.0107743	0.0482607	0.0090552	0.00868297	0.00855458	0.130567	0.0256293	0.0038418	0.0151358						0.0303395	0.0168087	0.740065	0.212787
MGH252	Glioblastoma	4	Recurrent	61	F	L Parietal	WT		Methylated	Yes	4	SeqWell	MGB	0.856916	0.0858679	0.0175439	0.013224	0.0190426	0.0039672	0.00343824	0.0654742	0.107334	0.0111593	0.0588873	0.0131785	0.0564201	0.300151	0.0481726	0.0296333	0.0546612	0.0763965	0.0214407	0.0862135	0.0708783	0.0897986	0.259245	0.218884	0.205495	0.226577	0.133208	0.0811381	0.524361	0.261292
MGH253	Glioblastoma	4	Recurrent	59	F	R Parietal	WT		Methylated	Yes	12	SeqWell	MGB	0.916014	0.0799906	0.000391727	0.00266374	0.000156691	7.83e-05	0.000705108	0.117953	0.101641	0.00776893	0.133315	0.0154559	0.0211384	0.30931	0.00718139	0.0242007	0.148081	0.0188136	0.0100054	0.0316576	0.0534784	0.0552279	0.482996	0.230691	0.159883	0.0712024	0.208188	0.0278102	0.435125	0.328877
MGH256	Glioblastoma	4	Recurrent	39	M	R Frontal	Mut	R132H	Unmethylated	No	0	SeqWell	MGB	0.877076	0.0724252	0	0.0159468	0.0159468	0.00398671	0.0146179	0.120957	0.239808	0.103483	0.0777754	0.0157794	0.0360413	0.00126657	0.0343752	0.0352193	0.00447645	0.208188	0.0191301	0.0564435	0.0470563	0.0609394	0.0746397	0.0283372	0.0162576	0.819826	0.160945	0.0744509	0.297535	0.46707
MGH303	Astrocytoma	3	Recurrent	59	F	R Frontal	WT		Unmethylated	Yes	2	SeqWell	MGB	0.00976342	0.108524	0.500563	0.230567	0.122043	0.0285392	0	0.125881	0.0756411	0.0254825	0.0374201	0.0104172	0.0366872	0.136149	0.0715878	0.0150255	0.0141089	0.264939	0.0293226	0.0919718	0.0653661	0.112121	0.398053	0.060574	0.137498	0.291755	0.107623	0.0485292	0.709209	0.13464
MGH627	Glioblastoma	4	Primary	57	M	L Parietal	WT		Methylated	Yes	16	SeqWell	MGB	0.288945	0.647739	0.00201005	0.00653266	0.0537688	0	0.00100503	0.0224708	0.00453575	0.660486	0.0251169	0.0116717	0.0113308	0.0364623	0.0117823	0.0209287	0.0229393	0.0132247	0.0216522	0.0123779	0.12502	0.0926518	0.0513401	0.542251	0.20959	0.104167	0.0690279	0.0195196	0.757914	0.153539
MGH720	Glioblastoma	4	Recurrent	54	M	L Temporal	WT		Unmethylated	Yes	8	SeqWell	MGB	0.393085	0.14867	0.193883	0.0212766	0.0018617	0.00292553	0.238298	0.0194042	0.0516277	0.00234718	0.367169	0.0156715	0.0320061	0.043637	0.0726475	0.0528789	0.0913538	0.0102853	0.00878907	0.128689	0.103494	0.0273284	0.197671	0.606617	0.142215	0.0261684	0.201514	0.143089	0.503422	0.151975
MGH729	Glioblastoma	4	Recurrent	52	F	L temporal	Mut	R132SCG	Methylated	Yes	8	SeqWell	MGB	0.0147771	0.498344	0.0647134	0.236433	0.173503	0.0122293	0	0.133105	0.115922	0.0713661	0.0573714	0.00631006	0.013426	0.0729773	0.0438261	0.0121272	0.0154976	0.281625	0.0126263	0.10901	0.05481	0.0771617	0.59846	0.0543681	0.0292078	0.240803	0.107008	0.049575	0.655261	0.188157
MGH803	Glioblastoma	4	Recurrent	69	M	L frontal	Mut	R132SCG	Methylated	No	0	SeqWell	MGB	0.252392	0.190328	0.0157745	0.00801655	0.501939	0.00905094	0.0224981	0.00632364	0.0147989	0.616336	0.0228044	0.00863338	0.0449638	0.037308	0.0318033	0.0137058	0.0424602	0.0361907	0.0119582	0.0194481	0.0932655	0.72492	0.0458982	0.148332	0.0299285	0.0509212	0.0823994	0.0456074	0.680862	0.191131
MGH826	Glioblastoma	4	Recurrent	49	F	R frontal	WT		Unmethylated	Yes	1	SeqWell	MGB	0.865776	0.0954052	0.0189	0.00837483	0.00905387	0.000565867	0.00192395	0.211486	0.160824	0.00485566	0.0580027	0.0169598	0.0727032	0.0172843	0.0223	0.0597515	0.163978	0.070195	0.0382907	0.0881635	0.0152063	0.0827532	0.0986142	0.474235	0.243642	0.100755	0.149171	0.0611793	0.527873	0.261776
MGH915	Glioblastoma	4	Recurrent	70	M	L Temporal	WT		Methylated	No	0	SeqWell	MGB	0.905266	0.0637894	0.00108578	0.0230727	0	0.000271444	0.00651466	0.0247842	0.0700517	0.00108432	0.191296	0.0274535	0.0260342	0.0413692	0.0593457	0.0703983	0.245117	0.0196637	0.0163414	0.102624	0.104437	0.630555	0.160687	0.11869	0.0505264	0.0395417
MGH922	Glioblastoma	4	Recurrent	45	M	R Temporal	WT		Unmethylated	No	0	SeqWell	MGB	0.00680272	0.276498	0.0761466	0.0765855	0.55519	0.00833882	0.000438885	0.0391922	0.0474258	0.141756	0.0200105	0.00888979	0.115805	0.134739	0.131241	0.0143701	0.0112862	0.047395	0.0149144	0.117744	0.155231	0.0618817	0.650408	0.0692385	0.134864	0.0836079	0.175324	0.0687661	0.595298	0.160612
LGG-03	Astrocytoma	2	Primary		M	R Frontal	Mut					10X_V3	Methodist	0.318705	0.560911	0.098801	0.0166667	0.00275779	0.000719424	0.00143885	0.18479	0.025161	0.00796872	0.00783533	0.00500122	0.0216047	0.0471075	0.0267376	0.0150184	0.0150204	0.606376	0.00472809	0.0275612	0.00508968	0.21768	0.233527	0.00886674	0.0111998	0.462598	0.0365974	0.0337481	0.531674	0.39798
LGG-04	Oligodendroglioma	2	Primary		M	L Frontal	Mut					10X_V3	Methodist	0.695248	0.27465	0.0154242	0.00431213	0.0103657	0	0	0.0762519	0.0566891	0.0123672	0.00580232	0.00630067	0.00995045	0.116177	0.0165682	0.0149904	0.0237886	0.45985	0.0881649	0.105882	0.00721648	0.268393	0.0345691	0.0134496	0.0279388	0.583344	0.0914699	0.00600459	0.661524	0.241002
ndGBM-03	Glioblastoma	4	Primary		F	L Parietal	WT		Unmethylated			10X_V3	Methodist	0.391815	0.519927	0.00651779	0.000854792	0.0793888	0.000106849	0.00138904	0.338218	0.0605779	0.0137184	0.0127053	0.0082614	0.1441	0.0346316	0.025643	0.0232076	0.0252314	0.213726	0.0247404	0.0536242	0.0216144	0.0766975	0.126823	0.0333418	0.185516	0.0362415	0.101937	0.0446048	0.613353	0.240106
ndGBM-04	Glioblastoma	4	Primary		F	R Parietal	WT		Methylated			10X_V3	Methodist	0.671353	0.299899	0.000759878	0.00595238	0.00987842	0.000379939	0.0117781	0.0875484	0.368295	0.0105477	0.0280111	0.0268541	0.0134494	0.0422307	0.0338457	0.0540134	0.05433	0.185373	0.00902095	0.0645764	0.021904	0.0941848	0.0781436	0.140672	0.189481	0.0508798	0.0943499	0.0387106	0.528622	0.338317
ndGBM-05	Glioblastoma	4	Primary		M	R Frontal	WT					10X_V3	Methodist	0.482802	0.348812	0.0153221	0.108818	0.0345528	0.000156348	0.00953721	0.137071	0.115915	0.023942	0.0153091	0.0152418	0.0243461	0.159415	0.0490859	0.0317495	0.060745	0.331407	0.00886998	0.00719616	0.0197063	0.157319	0.105407	0.0352839	0.187732	0.11243	0.0532367	0.022288	0.585618	0.338858
ndGBM-06	Glioblastoma	4	Primary		M	L Frontal	WT		Unmethylated			10X_V3	Methodist	0.980833	0.0069128	0.0111548	0.000785546	0.000314218	0	0	0.157295	0.0353899	0.0153901	0.321052	0.0236735	0.00942134	0.0582603	0.0136987	0.0215596	0.15966	0.0779162	0.0134854	0.0499593	0.0432385	0.126213	0.0494	0.353015	0.126369	0.0618111	0	0	0.404002	0.595998
ndGBM-07	Glioblastoma	4	Primary		F	Basal Ganglia	WT					10X_V3	Methodist	0.0981453	0.586995	0.0231839	0.000772798	0.24023	0.0501214	0.000551998	0.068529	0.305687	0.0185856	0.10756	0.0198239	0.0639692	0.06475	0.0298659	0.0354546	0.0448305	0.0852568	0.0831047	0.0295045	0.0430781	0.0138508	0.4691	0.132753	0.119591	0.00119837	0.212743	0.0273682	0.630703	0.129186
ndGBM-08	Glioblastoma	4	Primary		M	R Temporal	WT					10X_V3	Methodist	0.266335	0.649117	0.00651689	0.0524781	0.0216086	0	0.00394443	0.227591	0.137987	0.0102864	0.0156875	0.00877368	0.0509633	0.145045	0.0236356	0.0158406	0.0813139	0.192537	0.0412684	0.0332863	0.0157846	0.431194	0.0326853	0.0950585	0.0262824	0.0744414	0.0942783	0.0237305	0.448102	0.433889
ndGBM-09	Glioblastoma	4	Primary		M		WT		Methylated			10X_V3	Methodist	0.219517	0.544668	0.000402414	0.0146881	0.215091	0.00342052	0.00221328	0.125746	0.0690069	0.0278381	0.10515	0.00706905	0.00981245	0.265329	0.0222477	0.00905784	0.0252279	0.125967	0.0666095	0.0629219	0.0780175	0.141619	0.11676	0.0601329	0.0912809	0.0641436	0.0784592	0.0159337	0.63461	0.270997
rGBM-02	Glioblastoma	4	Recurrent		M	R Frontal	WT					10X_V3	Methodist	0.0407618	0.31518	0.0015748	0.0108405	0.61974	0.0114631	0.00043948	0.0113002	0.0983847	0.0423797	0.0496795	0.00344634	0.00832135	0.135945	0.0760614	0.0123456	0.0533458	0.024657	0.010257	0.0791903	0.394686	0.325572	0.0485331	0.0452416	0.13374	0.168071	0.192308	0.0187134	0.606072	0.182907
rGBM-03	Glioblastoma	4	Recurrent		M	C Parietal						10X_V3	Methodist	0.636705	0.284104	0.0193642	0.0061657	0.0361272	0.000867052	0.0166667	0.456002	0.0719763	0.0161703	0.0169345	0.00814088	0.0100365	0.0509826	0.0288365	0.0176227	0.108652	0.0833257	0.0389948	0.0545226	0.0378022	0.13493	0.0770674	0.0893667	0.119283	0.1389	0.0511021	0.0137777	0.443654	0.491466
rGBM-04	Glioblastoma	4	Recurrent		M	L Frontal	WT		Unmethylated			10X_V3	Methodist	0.632255	0.222739	0.0830417	0.000615408	0.0407323	0.000192315	0.0204239	0.27067	0.207171	0.00746622	0.038807	0.0218092	0.0127691	0.0204681	0.0179514	0.0432813	0.0250477	0.0942267	0.0121172	0.193441	0.0347743	0.165199	0.0522965	0.0608014	0.186516	0.163287	0.0931475	0.070582	0.564416	0.271855
rGBM-05	Glioblastoma	4	Recurrent		F	L Temporal	WT		Methylated			10X_V3	Methodist	0.536354	0.35105	0	0.00609933	0.0915868	0.000290444	0.014619	0.0195691	0.165108	0.0250562	0.367856	0.0322452	0.0242269	0.0150679	0.0312105	0.0556364	0.0570089	0.0549676	0.0244313	0.0125815	0.115035	0.0629985	0.195541	0.251976	0.162201	0.0134314	0.101462	0.0292626	0.665997	0.203278
SM002	Astrocytoma	3	Recurrent	31	M	R Frontal	Mut					10X_V3	Jax Lab	0.287162	0.636824	0.0456081	0.00675676	0.0219595	0.00168919	0	0.0490231	0.0312762	0.00422154	0.000342791	0.0111529	0.0190821	0.345442	0.0497617	0.0124729	0.00411431	0.361801	0.0950509	0.0123351	0.00392371	0.19197	0.350464	0.0104384	0.0090881	0.343709	0.389173	0.00669248	0.411052	0.193082
SM004	Oligodendroglioma	2	Primary	43	M	L Frontal	Mut					10X_V3	Jax Lab	0.166592	0.614953	0.136282	0.0469241	0.0336776	0.0013471	0.000224517	0.129181	0.0432151	0.0091961	0.0387181	0.00774796	0.0161035	0.0413237	0.021644	0.0156189	0.00193395	0.53933	0.0757394	0.0461624	0.0140855	0.0925362	0.332493	0.0121183	0.0220873	0.419795	0.0807542	0.00444964	0.490647	0.424149
SM006	Glioblastoma	4	Primary	56	F	L Temporal	WT					10X_V3	Jax Lab	0.665179	0.322917	0.00042517	0.000212585	0.0057398	0	0.00552721	0.137337	0.0995478	0.0238926	0.0474406	0.0183219	0.0246083	0.184492	0.0419091	0.0390257	0.0519287	0.135198	0.049456	0.0588354	0.0880071	0.144006	0.104884	0.0334785	0.179084	0.139749	0.0859179	0.009299	0.202832	0.701951
SM011	Glioblastoma	4	Recurrent	21	F	Temporal	WT					10X_V3	Jax Lab	0.721078	0.155083	0.0396197	0.000452796	0.00860312	0.000679194	0.0744849	0.164632	0.429189	0.0163054	0.0294027	0.021453	0.0212263	0.0427205	0.0363496	0.0363395	0.0591017	0.0418095	0.0198696	0.039462	0.0421392	0.242094	0.0348721	0.136452	0.119326	0.173754	0.115215	0.15043	0.400278	0.334077
SM008	Astrocytoma	3	Recurrent	26	M	L Temporal	Mut					10X_V3	Jax Lab	0.14941	0.288828	0.546322	0.0104451	0.00454133	0	0.000454133	0.0883266	0.00840222	0.0151006	0.0161602	0.0118461	0.00580549	0.0806889	0.0380387	0.0156725	0.00526245	0.590225	0.0972991	0.00474046	0.0224317	0.27946	0.0971606	0.0190868	0.0240669	0.435655	0.0171232	0.0106804	0.234104	0.738092
SM012	Glioblastoma	4	Primary	68	M	R Parietal	WT					10X_V3	Jax Lab	0.76365	0.176702	0.0198205	0.00430067	0.00878833	0.000373972	0.026365	0.152075	0.199065	0.0156386	0.0272012	0.0194441	0.0863817	0.109463	0.0333529	0.0419458	0.0638356	0.0783147	0.0357425	0.0650503	0.0724888	0.196751	0.111977	0.110425	0.134874	0.177906	0.17721	0.110605	0.500347	0.211838
SM015	Astrocytoma	2	Primary	28	F	R Frontal	Mut					10X_V3	Jax Lab	0.0913088	0.664511	0.238489	0.00103466	0.00439731	0.000258665	0	0.132371	0.0146206	0.00520944	0.0160745	0.00782305	0.00605008	0.0190207	0.0172051	0.0206612	0.00585441	0.705123	0.0228037	0.0224938	0.00469007	0.146003	0.244997	0.00727396	0.0175925	0.509434	0.110327	0.0144875	0.62359	0.251596
SM017	Glioblastoma	4	Primary	58	F	R Frontal	WT					10X_V3	Jax Lab	0.694125	0.254257	0.0069967	0.000264026	0.00277228	0.000924092	0.0406601	0.0683793	0.14763	0.022585	0.107511	0.0118279	0.0208291	0.109623	0.0565119	0.0239243	0.0621125	0.0361097	0.021142	0.134221	0.177593	0.07133	0.0462239	0.109575	0.208344	0.0689058	0.625344	0.0455545	0.172345	0.156756
SM018	Glioblastoma	4	Primary	66	F	R Frontal	WT					10X_V3	Jax Lab	0.313733	0.346093	0.331886	0.000394633	0.0023678	0.00276243	0.00276243	0.284284	0.106235	0.0205215	0.0429219	0.00752099	0.00762992	0.220975	0.0116702	0.0103678	0.0748366	0.109199	0.0518634	0.0334781	0.0184963	0.0439093	0.186471	0.184586	0.197746	0.0555402	0.0924973	0.0610881	0.739138	0.107276
OPK353	Astrocytoma	3	Primary	49	F	R Frontal	Mut	R132H	Unmethylated	Yes	16	10X_V2	McGill	0.938032	0.0199982	0.0343467	0.00663618	0.00044839	0	0.000538068	0.0375452	0.00390001	0.00341304	0.00243001	0.00965562	0.00844297	0.426268	0.0110034	0.00874499	0.014446	0.336023	0.110628	0.0217924	0.00570801	0.120966	0.355876	0.00306398	0.019877	0.441828	0.0562311	0.0102861	0.383728	0.549755
OPK363	Glioblastoma	4	Primary	64	M	L Parietal	WT		Methylated	Yes	6	10X_V2	McGill	0.858366	0.0734252	0.0556724	0.00840925	0.000545044	0	0.00358172	0.109133	0.0264218	0.00797336	0.0631422	0.0129554	0.0201699	0.380493	0.0105238	0.0241021	0.16361	0.095868	0.00452775	0.0386899	0.0423891	0.209628	0.204251	0.119058	0.127217	0.154762	0.0225468	0	0.399787	0.577667
OPK364	Glioblastoma	4	Primary	65	M	L Parietal	WT		Methylated	Yes	12	10X_V2	McGill	0.754711	0.122848	0.110726	0.000713049	0.0039727	0.000305592	0.00672303	0.218002	0.0910077	0.0155501	0.0944846	0.0207539	0.0288266	0.10556	0.0477398	0.0447857	0.141914	0.0353297	0.0421215	0.066456	0.0474687	0.0458659	0.0765464	0.2247	0.170488	0.0568936	0.153704	0.0429152	0.531194	0.272187
OPK365	Oligodendroglioma	2	Primary	28	M	R Frontal	Mut		Methylated	Yes	4	10X_V2	McGill	0.0805622	0.410696	0.38327	0.118615	0.00651354	0.000342818	0	0.301424	0.0189076	0.0105625	0.0225914	0.00748293	0.00888392	0.131098	0.0346153	0.0205051	0.0124102	0.301293	0.0518868	0.0539372	0.0244018	0.203607	0.238071	0.00580641	0.0188618	0.399487	0.0613875	0.00392072	0.341604	0.593087
OPK366	Oligodendroglioma	3	Primary	25	M	L Parietal	Mut	R132H	Unmethylated	Yes	4	10X_V2	McGill	0.104702	0.713446	0.154543	0.0200833	0.00649033	0.000367377	0.000367377	0.384314	0.0185025	0.00812816	0.0256498	0.00960541	0.0178318	0.0673529	0.0320317	0.0220443	0.00635613	0.27221	0.0519802	0.0630926	0.0209001	0.188818	0.18798	0.0128869	0.0333475	0.442816	0.0540007	0.00440891	0.222243	0.719347
OPK368	Glioblastoma	4	Primary	77	F	L Temporal	WT		Methylated	Yes	4	10X_V2	McGill	0.848846	0.0749801	0.0365951	0.0210819	0.000994431	0.000198886	0.0173031	0.105056	0.0558839	0.0167999	0.0693143	0.0226508	0.0365442	0.111744	0.0778492	0.0391996	0.101307	0.00726984	0.160976	0.147022	0.0483826	0.391279	0.0533616	0.103023	0.0476119	0.208959	0.116609	0.0592483	0.23957	0.584573
OPK369	Glioblastoma	4	Recurrent	74	F	L Temporal	WT		Unmethylated	Yes	4	10X_V2	McGill	0.541176	0.380527	0.0490872	0.00730223	0.00770791	0.00243408	0.0117647	0.211253	0.208246	0.0126714	0.0664271	0.0248187	0.024675	0.034348	0.083315	0.0412849	0.0611807	0.0966201	0.0316337	0.0629206	0.0406059	0.135551	0.0719262	0.0716729	0.11282	0.252036	0.339071	0.0385391	0.231532	0.390857
OPK373	Glioblastoma	4	Primary	62	M	R Temporal	WT		Unmethylated	Yes	16	10X_V2	McGill	0.753036	0.208289	0.0248152	0.000395987	0.000263992	0.00211193	0.0110876	0.0413484	0.186383	0.0138742	0.146621	0.0204666	0.00745133	0.136058	0.0224943	0.0327832	0.175284	0.0403701	0.0663318	0.0269634	0.0835707	0.0903858	0.103707	0.383799	0.104235	0.0769416	0.607913	0.0497492	0.29985	0.0424884
OPK374	Glioblastoma	4	Recurrent	57	F	R Temporal	WT		Unmethylated	Yes	16	10X_V2	McGill	0.729911	0.163109	0.0733989	0.00119933	0.026865	0.000719597	0.00479731	0.0304969	0.175388	0.0143684	0.0402757	0.0093647	0.16505	0.175656	0.0303922	0.016961	0.0527246	0.0764692	0.0357996	0.154301	0.0227533	0.0751472	0.170869	0.139687	0.0812325	0.0754511	0.18753	0.0205839	0.50429	0.287596
OPK377	Glioblastoma	4	Primary	51	M	R Temporal	WT		Methylated	Yes	6	10X_V2	McGill	0.20683	0.704478	0.0223035	0.0357205	0.0205611	0.000174246	0.00993204	0.236722	0.15608	0.0170802	0.0275374	0.0176977	0.031245	0.124447	0.0473711	0.0276999	0.0701724	0.0863965	0.0591893	0.0754867	0.0228746	0.324592	0.0333224	0.0350914	0.0395038	0.340944	0.153789	0.0363869	0.427209	0.382615
OPK379	Astrocytoma	2	Recurrent	38	M	R Frontal	Mut	R132H	Methylated	Yes	16	10X_V2	McGill	0.80772	0.173436	0.000731797	0.00585437	0.00951335	0.000731797	0.00201244	0.0633778	0.00820123	0.00941033	0.0065121	0.00435669	0.00770748	0.48394	0.0318037	0.0102237	0.0153072	0.212474	0.0930182	0.0160714	0.0375965	0.190704	0.0611004	0.00479403	0.0123949	0.700248	0.114865	0.00595986	0.554691	0.324484
OPK380	Glioblastoma	4	Primary	68	M	R Frontal	WT		Unmethylated	Yes	4	10X_V2	McGill	0.218553	0.721707	0.0430427	0.00575139	0.00853432	0.000556586	0.00185529	0.211371	0.151822	0.0110924	0.0989092	0.0176163	0.0368501	0.0759105	0.042834	0.0326518	0.14902	0.0130803	0.05498	0.0612769	0.0425863	0.149082	0.0881423	0.294852	0.115086	0.173376	0.175611	0.0382821	0.345454	0.440653
OPK389*(A)	Glioblastoma	4	Recurrent	58	M	R Parietal	WT		Unmethylated	Yes	16	10X_V2	McGill	0.103478	0.39313	0.460817	0.00909222	0.0277096	0.00101025	0.00476259	0.105298	0.154419	0.0175892	0.0849092	0.0328007	0.0610213	0.109068	0.0484123	0.0402586	0.0613084	0.0899747	0.062223	0.0890756	0.043642	0.0722153	0.200354	0.0995769	0.150144	0.0840417	0.113784	0.0452669	0.435658	0.405292
OPK389	Glioblastoma	4	Primary	60	M	L Temporal	WT		Methylated	Yes	16	10X_V2	McGill	0.222912	0.671746	0.0293454	0.0240783	0.0376223	0.00131678	0.0129797	0.212619	0.193504	0.02309	0.0513003	0.0162524	0.0302443	0.0877887	0.033607	0.0171998	0.0908842	0.0500513	0.0796477	0.0597535	0.0540586	0.362498	0.0235195	0.0747388	0.0270206	0.106596	0.216584	0.0223574	0.529555	0.231503
OPK396	Glioblastoma	4	Recurrent	54	F	L Parietal	WT		Unmethylated	Yes	4	10X_V2	McGill	0.132931	0.368005	0.474932	0	0.0230913	0	0.00104015	0.234536	0.0803239	0.0195852	0.0260493	0.00626945	0.00869933	0.235883	0.033222	0.00860671	0.0508768	0.106433	0.0812042	0.0834662	0.0248442	0.208667	0.0573315	0.0539387	0.0381578	0.349663	0.202562	0.0199108	0.448156	0.329371
OPK397	Glioblastoma	4	Primary	60	M	L Frontal	WT		Unmethylated	Yes	16	10X_V2	McGill	0.0767248	0.803585	0.00932973	0.00503315	0.0989443	0.00257795	0.00380555	0.23057	0.204472	0.0300534	0.0386388	0.0182687	0.0225121	0.0961977	0.059707	0.0231641	0.050195	0.0133759	0.044945	0.0368022	0.131097	0.258503	0.033831	0.022134	0.051153	0.223568	0.231893	0.0300331	0.618006	0.120068
OPK400	Glioblastoma	4	Primary	63	F	L Temporal	WT		Unmethylated	Yes	6	10X_V2	McGill	0.906482	0.052204	0	0.00587727	0.00224719	0	0.0331893	0.327967	0.0644778	0.0174131	0.0467928	0.0238358	0.0589826	0.0816652	0.0470083	0.0417679	0.0593115	0.069316	0.0549971	0.0718538	0.034611	0.175337	0.0248451	0.0367967	0.0725583	0.268601	0.190769	0.0297951	0.573576	0.20586
OPK401	Oligodendroglioma	3	Recurrent	45	M	R Parietal	Mut	R132H	Methylated	Yes	6	10X_V2	McGill	0.0424385	0.870106	0.0649472	0.0014068	0.0199297	0.00117233	0	0.301598	0.149609	0.0170253	0.0274575	0.0123409	0.019433	0.0601171	0.0304725	0.0248408	0.0303312	0.147217	0.0617752	0.0825978	0.0351848	0.264091	0.0517929	0.0475569	0.0565115	0.480793	0.0629651	0.0333022	0.345608	0.558125
OPK402	Glioblastoma	4	Primary	66	F	R Frontal	WT		Methylated	Yes	6	10X_V2	McGill	0.198635	0.686909	0.0360518	0.0019251	0.0675534	0.000700035	0.00822541	0.238298	0.136544	0.0136798	0.0101246	0.0148615	0.133597	0.0328597	0.0560161	0.0217948	0.0101888	0.191295	0.00896363	0.115044	0.0167327	0.102576	0.0203941	0.0168165	0.136295	0.143337	0.100573	0.0255877	0.571447	0.302393
OPK405	Glioblastoma	4	Recurrent	52	M	L Temporal	WT		Methylated	Yes	12	10X_V2	McGill	0.673091	0.199901	0.06128	0.00148258	0.0160613	0	0.0481838	0.296666	0.11548	0.0138848	0.0315987	0.0344944	0.106401	0.0416004	0.0446001	0.0540183	0.0187091	0.122811	0.0285332	0.066954	0.0242492	0.430994	0.00720731	0.0160274	0.0183464	0.14517	0.238394	0.0260877	0.432198	0.30332
OPK407	Glioblastoma	4	Primary	54	M	R Frontal	WT		Unmethylated	Yes	16	10X_V2	McGill	0.0271728	0.907903	0.0392035	0.00269654	0.0199129	0.00248911	0.000622278	0.283181	0.255738	0.0183452	0.0291697	0.0104137	0.0224237	0.0800371	0.0342764	0.0207697	0.0344435	0.0211574	0.0445287	0.0675467	0.0779696	0.12968	0.310427	0.0385694	0.0973925	0.23648	0.225686	0.0327211	0.50597	0.235623
OPK408	Glioblastoma	4	Recurrent	53	F	R Temporal	WT		Unmethylated	Yes	9	10X_V2	McGill	0.0154224	0.670988	0.277827	0.00290568	0.032633	0.000223514	0	0.21054	0.260274	0.0176404	0.0297398	0.00563577	0.0363781	0.0378398	0.0460862	0.00991514	0.0131111	0.0571764	0.0471594	0.202622	0.0258817	0.102459	0.655572	0.00719963	0.018096	0.0452758	0.140605	0.0329682	0.385605	0.440822
OPK409	Glioblastoma	4	Primary	68	M	R Temporal	WT		Methylated	Yes	16	10X_V2	McGill	0.36572	0.496792	0.0907424	0.0122212	0.0137489	0.00061106	0.020165	0.290989	0.122221	0.0179385	0.0423247	0.0165411	0.0718324	0.069608	0.040773	0.0266485	0.0726978	0.0577617	0.0291436	0.116617	0.024903	0.17212	0.0406185	0.184958	0.107982	0.179676	0.214303	0.0290502	0.367055	0.389592
OPK411	Astrocytoma	4	Recurrent	31	M	L Temporal	Mut	R132H	Methylated	Yes	4	10X_V2	McGill	0.259677	0.289359	0.424058	0.00156223	0.0177053	0.00260371	0.00503385	0.200445	0.107976	0.0231385	0.107588	0.024481	0.0171217	0.0741167	0.0361391	0.0344068	0.0703961	0.0830686	0.0426153	0.107949	0.0705586	0.183377	0.145643	0.0965932	0.0663974	0.351316	0.081181	0.0182789	0.482035	0.418505
OPK413	Astrocytoma	4	Recurrent	41	M	R Frontal	Mut	R132H	Methylated	Yes	16	10X_V2	McGill	0.298526	0.633775	0.0329753	0.00174869	0.0114914	0.000249813	0.0212341	0.110997	0.307467	0.00962245	0.153588	0.0204504	0.0140768	0.00872846	0.0570672	0.0319053	0.0267569	0.0209169	0.0263855	0.189611	0.0224271	0.216803	0.0297955	0.108416	0.0660383	0.396647	0.130481	0.0258747	0.458677	0.384967
OPK415	Astrocytoma	4	Recurrent	42	M	R Frontal	Mut	R132SCG	Methylated	Yes	16	10X_V2	McGill	0	0.588173	0.33988	0.0192143	0.0508113	0.00192143	0	0.213286	0.101754	0.0174826	0.0514735	0.00914596	0.0600777	0.049118	0.0412861	0.0161064	0.0159548	0.0167286	0.0221581	0.340432	0.0449963						0.191892	0.0336251	0.381578	0.392904
OPK417	Oligodendroglioma	2	Recurrent	36	M	R Parietal	Mut	R132H	Methylated	Yes	4	10X_V2	McGill	0.105976	0.414343	0.401328	0.0419655	0.0329349	0.00345285	0	0.379567	0.0542366	0.0102349	0.0311493	0.0071264	0.00989157	0.072717	0.0316616	0.0173125	0.00364486	0.23674	0.043529	0.0799131	0.0222767	0.303746	0.0496013	0.00994187	0.0273279	0.501542	0.105998	0.0130577	0.561188	0.319756
OPK418	Oligodendroglioma	2	Primary	55	M	L Temporal	Mut	R132H	Methylated	Yes	6	10X_V2	McGill	0.027127	0.512947	0.342787	0.0998767	0.0147965	0.00246609	0	0.242637	0.0656784	0.023539	0.0277812	0.00932408	0.0135426	0.0430379	0.070136	0.0129306	0.0115595	0.248613	0.0385497	0.135981	0.0566898	0.161302	0.0630403	0.0233645	0.0365291	0.67335	0.193937	0.0169611	0.432646	0.356455
OPK419	Glioblastoma	4	Recurrent	74	M	L Temporal	WT		Unmethylated	Yes	16	10X_V2	McGill	0.0573094	0.522827	0.348956	0.00339971	0.0670228	0.000242836	0.000242836	0.133604	0.187906	0.0199307	0.0678347	0.0183987	0.0757127	0.12558	0.0414991	0.0269785	0.102161	0.0369466	0.0196578	0.0962299	0.0475612	0.0944349	0.280526	0.168797	0.184086	0.075918	0.155239	0.0257873	0.367944	0.451029
OPK420	Glioblastoma	4	Primary	57	F	R Temporal	WT		Unmethylated	Yes	8	10X_V2	McGill	0.604623	0.250767	0.0738392	0.0267948	0.0210677	0.000409082	0.0224995	0.279746	0.0824702	0.0139629	0.0297553	0.0122789	0.013759	0.1322	0.0449731	0.016476	0.0386177	0.207502	0.0400215	0.0642198	0.0240184	0.266166	0.0559127	0.0616878	0.0940672	0.0800414	0.242874	0.00703295	0.57106	0.179033
OPK426	Glioblastoma	4	Recurrent	55	M	L Temporal	WT		Unmethylated	Yes	16	10X_V2	McGill	0.140787	0.652499	0.187636	0.00144892	0.0173871	0.000241488	0	0.0901848	0.12797	0.0173658	0.0971981	0.0305782	0.0716267	0.162693	0.0543773	0.0403232	0.0923669	0.133638	0.0182831	0.0268554	0.0365404	0.0246169	0.150254	0.218943	0.169596	0.00683128	0.155675	0.048935	0.450758	0.344632
OPK429	Astrocytoma	3	Recurrent	29	F	L Frontal	Mut	R132H	Methylated	Yes	16	10X_V2	McGill	0.0291741	0.87877	0.0739208	0.0063079	0.0110388	0.000788488	0	0.280754	0.135681	0.0135847	0.0405887	0.0177568	0.0283611	0.0514213	0.035861	0.0382892	0.00624273	0.222762	0.0401387	0.0578171	0.0307415	0.102291	0.0736109	0.0119396	0.0177348	0.732204	0.117319	0.0249441	0.494558	0.363179
OPK433	Astrocytoma	3	Primary	23	F	L Frontal	Mut	R132H	Methylated	Yes	16	10X_V2	McGill	0.00733557	0.881263	0.100957	0.00298396	0.00733557	0.000124332	0	0.525003	0.0184914	0.0126453	0.0122177	0.0061146	0.0155417	0.0536213	0.0212294	0.0149474	0.00338162	0.211977	0.0765058	0.0132245	0.0150993	0.194656	0.0718357	0.00415441	0.0339285	0.605691	0.0749075	0.017104	0.542739	0.365249
OPK438	Astrocytoma	4	Recurrent	40	M	R Frontal	Mut	R132H	Methylated	Yes	8	10X_V2	McGill	0.862649	0.0396308	0.0537459	0.00271444	0	0.00108578	0.0401737	0.038923	0.175649	0.0113029	0.071669	0.0259878	0.0128077	0.0733107	0.0469367	0.0660117	0.0168406	0.12472	0.0223337	0.272434	0.0410737	0.487692	0.0311481	0.0593766	0.0361252	0.231358
OPK439	Astrocytoma	4	Primary	52	M	L Temporal	Mut	R132SCG	Unmethylated	Yes	16	10X_V2	McGill	0.0829047	0.848396	0.0372275	0.0127357	0.0177566	0.000979672	0	0.115698	0.159327	0.0155386	0.0523912	0.017445	0.0435099	0.264785	0.0434017	0.0256901	0.107378	0.0574208	0.0307342	0.0377102	0.028971	0.196755	0.326732	0.0793091	0.112402	0.0445218	0.212125	0.0367203	0.407945	0.34321
OPK445	Astrocytoma	4	Recurrent	38	M	L Frontal	Mut	R132H	Methylated	Yes	16	10X_V2	McGill	0.795072	0.133264	0.0496269	0.000520562	0.008329	0	0.0131876	0.265247	0.10881	0.0126779	0.0924426	0.0283212	0.0187434	0.0403542	0.0392222	0.0548188	0.0834043	0.061275	0.0240349	0.1287	0.04195	0.185915	0.0233351	0.115231	0.141058	0.148738	0.134378	0.0197729	0.472728	0.373121
OPK446	Astrocytoma	4	Recurrent	40	M	R Frontal	Mut	R132H	Methylated	Yes		10X_V2	McGill	0.571478	0.243427	0.170991	0.002786	0.0090545	0	0.00226363	0.325414	0.124549	0.0104093	0.0256133	0.0175869	0.0141758	0.063705	0.0255564	0.0259177	0.0261771	0.11391	0.0221481	0.186106	0.0187305	0.429376	0.0235358	0.0723622	0.0491639	0.263808	0.0991584	0.0217527	0.350129	0.52896
OPK447	Astrocytoma	3	Primary	28	M	R Frontal	Mut	R132SCG	Methylated	Yes	6	10X_V2	McGill	0.25	0.625	0.0673077	0.00961539	0.0480769	0	0	0.268772	0.0744668	0.0153337	0.0747348	0.0243485	0.0373981	0.0156748	0.0178755	0.0311504	0.0270095	0.0557815	0.0380557	0.278851	0.040547	0.14004	0.0981916	0.0246863	0.038982	0.586044	0.029568	0.269591	0.186735	0.514106
OPK448	Astrocytoma	2	Primary	33	F	L Frontal	Mut	R132H	Methylated	Yes	12	10X_V2	McGill	0.0211765	0.716471	0.22	0.0294118	0.00588235	0.00470588	0.00235294	0.418304	0.00531934	0.0137231	0.00728163	0.00992639	0.0123533	0.0877272	0.0323919	0.0162282	0.00503985	0.331994	0.0338124	0.0100184	0.0158804	0.26202	0.0576589	0.0133909	0.036057	0.574571	0.0834075	0.143101	0.440504	0.332987
OPK456	Astrocytoma	4	Recurrent	47	M	R Frontal	Mut	R132H	Methylated	Yes	9	10X_V2	McGill	0.361323	0.443766	0.180153	0.0142494	0	0.000508906	0	0.237873	0.0556306	0.0157354	0.037695	0.00960955	0.0185667	0.0842869	0.052072	0.0199678	0.0190097	0.342524	0.0134519	0.0546063	0.0389711	0.0750675	0.102864	0.0269361	0.0269462	0.690788
OPK500	Oligodendroglioma	3	Recurrent	43	F	R Parietal	Mut		Unmethylated	Yes	4	10X_V2	McGill	0.0986079	0.37355	0.480278	0.00116009	0.0452436	0.00116009	0	0.112804	0.163761	0.0162002	0.0220166	0.00994379	0.0455098	0.149523	0.0753348	0.0144377	0.0301461	0.207081	0.0238939	0.105069	0.0242791	0.0794014	0.0346625	0.0421093	0.0446757	0.745801	0.150582	0.0286461	0.533938	0.286834
